# Light-guided molecular patterning for programmable multiplexed single-molecule manipulation

**DOI:** 10.1101/2025.04.30.651527

**Authors:** Hansol Choi, Andrew Ward, Wesley P. Wong

## Abstract

Single-molecule force spectroscopy enables the detailed probing of molecular interactions, providing new insights into molecular mechanisms—yet studying biology “one molecule at a time” can lead to throughput challenges that limit applications. While multiplexed single-molecule assays can address these issues, suitable functionalization of surfaces is required, which remains a technical challenge—many commonly used approaches are constrained by random and sparse biomolecules arrangements, limiting programmability and throughput. An ideal anchoring method would enable (i) high surface densities to maximize throughput, (ii) precise control of spatial position and molecular identity for maximum control, (iii) covalent linking for high force application, and (iv) efficient patterning without the need for expensive facilities to maximize accessibility. To achieve these aims, we have developed a light-guided surface patterning method that can covalently organize oligonucleotides (oligos) without the need for lithographic equipment. Oligos with 3-Cyanovinylcarbazole (CNVK) nucleoside are crosslinked by UV patterns reflected through a digital micromirror device (DMD), with beads arranged accordingly. To demonstrate compatibility with established single-molecule methods, we performed single-molecule force spectroscopy experiments on patterned coverslips, using both magnetic tweezers and hydrodynamic-based systems. Our light-guided approach provides a scalable and accessible solution for biomolecular patterning that allows precise control over molecular identity and spatial positioning, enabling high-throughput measurements in single-molecule research.
